# Cell-type specific gating of gene regulatory modules as a hallmark of early immune responses in Arabidopsis leaves

**DOI:** 10.1101/2025.08.01.668105

**Authors:** Shanshan Wang, Ilja Bezrukov, Pin-Jou Wu, Hannah Gauß, Marja Timmermans, Detlef Weigel

## Abstract

In plants, many cell types contribute to immunity, but what division of labor exists among cell types when immunity is activated? We compared, at single-cell resolution, the response of *Arabidopsis thaliana* leaf cells during pattern-triggered and effector-triggered immunity (PTI/ETI), sampled at 3 and 5 hours after infection with *Pseudomonas syringae* DC3000. Core defense modules were broadly shared across cell clusters, but their activation varied in timing and intensity, with key immune receptors also showing cell type–specific expression dynamics. We identified distinct mesophyll cell populations based on their resilience patterns: after the initial response, some cells continue to express defense genes at high levels during both PTI and ETI, while others quickly reinitiate growth-related gene expression programs, but only during PTI. Gene regulatory network inference revealed WRKY-regulated modules enriched in cells sensing effectors, while SA biosynthesis regulators were activated in complementary clusters. Finally, we used the *cue1*-6 mutant to demonstrate that core immune responses are robust despite altered leaf architecture. In addition, we uncovered cryptic defense pathways, including sucrose-responsive modules, in this mutant. By capturing early immune responses at high resolution, our study reveals cell type–specific coordination of plant immunity and provides a framework for decoding immune signaling networks.
