## Supplementary Table 1-7 for "Cell-type specific gating of gene regulatory modules as a hallmark of early immune responses in Arabidopsis leaves": TableS1-cellclusternames.xlsx

### Sheet: TableS1-1
TableS1-1. Seurat clusters and coresponding cell type assignments.
seurat_cluster	cell_clusters	cell type
0	Mesophyll_1	Mesophyll
1	Mesophyll_2	Mesophyll
2	Mesophyll_3	Mesophyll
3	Mesophyll_4	Mesophyll
4	Mesophyll_5	Mesophyll
5	Mesophyll_6	Mesophyll
6	Mesophyll_7	Mesophyll
7	Mesophyll_8	Mesophyll
8	Mesophyll_9	Mesophyll
9	Mesophyll_10	Mesophyll
10	Mesophyll_11	Mesophyll
11	Mesophyll_12	Mesophyll
12	Mesophyll_13	Mesophyll
13	Xylem lineage	Vascular
14	Mesophyll_14	Mesophyll
15	Epidermis	Epidermis
16	Phloem parenchyma	Vascular
17	Phloem	Vascular
18	Guard cells	Guard cells
19	Mesophyll_15	Mesophyll
20	Procambium	Vascular
21	Xylem	Vascular
22	Epidermis	Epidermis
23	Guard cells	Guard cells
24	Mesophyll_16	Mesophyll
25	Companion cells	Vascular
26	Mesophyll_17	Mesophyll
27	S-phase	S-phase
28	Early stomatal lineage	Guard cells
29	Unknown_1	Unknown
30	Unknown_2	Unknown
31	Unknown_3	Unknown

### Sheet: TableS1-2
Table S1-2. Known marker genes for assignments of cell types.
TAIR ID	Gene Name	Other Name	Reference Cell Type*	Enriched in Seurat Cluster (this study)	Annotated cell clusters as (this study)
AT5G02600	NaKR1	SODIUM POTASSIUM ROOT DEFECTIVE 1	companion cells	25	Companion cells
AT1G22710	SUC2	SUCROSE-PROTON SYMPORTER2	companion cells	25	Companion cells
AT5G57350	AHA3	AHA3	Early companion cells	25	Companion cells
AT3G26744	ICE1	INDUCER OF CBF EXPRESSION 1	Early stomatal cell lineage	28	Early stomatal lineage
AT2G38540	LTP1	LIPID TRANSFER PROTEIN1	epidermis	15,22	Epidermis
AT1G27950	LTPG1	GLYCOSYLPHOSPHATIDYLINOSITOL-ANCHORED LIPID PROTEIN TRANSFER 1	epidermis	15,22	Epidermis
AT4G38770	PRP4	PROLINE-RICH PROTEIN4	epidermis	15,22	Epidermis
AT1G56580	SVB	SMALLER WITH VARIABLE BRANCHES	epidermis	15,22	Epidermis
AT3G24140	FAMA	FAMA	guard cells	18,23	Guard cells
AT5G54640	HTA1	HISTONE H2A	later stage of S-phase	27	S-phase
AT5G22880	HTB2	HISTONE H2B	later stage of S-phase	27	S-phase
AT5G65590	SCAP1	STOMATAL CARPENTER 1	mature guard cells	18,23	Guard cells
AT3G01500	CA1	CARBONIC ANHYDRASE 1	mesophyll	0,1,2,3,4,5,6,7,8,9,10,11,12,14,19,24,26	Mesophyll_1 to 17
AT1G29910	CAB3	CHLOROPHYLL A/B BINDING PROTEIN 3	mesophyll	0,1,2,3,4,5,6,7,8,9,10,11,12,14,19,24,26	Mesophyll_1 to 17
AT2G05100	LHCB2.1	PHOTOSYSTEM II LIGHT HARVESTING COMPLEX GENE 2.1	mesophyll	0,1,2,3,4,5,6,7,8,9,10,11,12,14,19,24,26	Mesophyll_1 to 17
AT5G25980	TGG2	THIOGLUCOSIDE GLUCOHYDROLASE 2	myrosin idioblasts	18,23	Guard cells
AT5G26000	TGG1	THIOGLUCOSIDE GLUCOHYDROLASE 1	myrosin idioblasts + guard cells	18,23	Guard cells
AT1G54040	ESP	EPITHIOSPECIFYING SENESCENCE REGULATOR	pavement cells	15,22	Epidermis
AT5G24800	BZIP9	BASIC LEUCINE ZIPPER 9	phloem	16,20	Phloem parenchyma/Procambium
AT1G79430	APL	ALTERED PHLOEM DEVELOPMENT	phloem lineage	25	Companion cells
AT1G19850	ARF5	AUXIN RESPONSE FACTOR 5	Phloem parenchyma/provascular	16,20	Phloem parenchyma/Procambium
AT3G48740	SWEET11		Phloem parenchyma	16,20	Phloem parenchyma/Procambium
AT5G23660	SWEET12		Phloem parenchyma	16,20	Phloem parenchyma/Procambium
AT1G44800	UMAMIT18	USUALLY MULTIPLE ACIDS MOVE IN AND OUT TRANSPORTERS 18	Phloem parenchyma	16,20	Phloem parenchyma/Procambium
AT3G09070	OPS	OCTOPUS	procambium related to phloem differentiation	20	Procambium
AT5G60690	REV	REVOLUTA	procambium related to xylem differentiation	13,21	Xylem lineage, Xylem
AT2G28740	HIS4	HISTONE H4	proliferating cells	27	S-phase
AT5G46730	AT5G46730		protoxylem	21	Xylem
AT5G61660	AT5G61660		protoxylem	21	Xylem
AT3G01680	SEOR1	SIEVE-ELEMENT-OCCLUSION- RELATED 1	sieve elements	21	Xylem
AT3G01670	SEOR2	SIEVE-ELEMENT-OCCLUSION- RELATED 2	sieve elements	21,25	Xylem/Companion cells
AT1G80080	TMM	TOO MANY MOUTHS	stomatal lineage	28	Early stomatal lineage
AT4G35350	XCP1	XYLEM CYSTEINE PEPTIDASE 1	tracheary elements	21	Xylem
AT1G20850	XCP2	XYLEM CYSTEINE PEPTIDASE 2	tracheary elements	21	Xylem
AT5G61480	PXY	PHLOEM INTERCALATED WITH XYLEM	xylem	21	Xylem
AT5G19530	ACL5	ACAULIS5	xylem lineage	13,21	Xylem lineage, Xylem
AT3G25710	TMO5	TARGET OF MONOPTEROS5	xylem lineage	13	Xylem lineage
AT5G49630	AAP6	AMINO ACID PERMEASE 6	xylem parenchyma	13,17,21	Xylem lineage,Phloem, Xylem
AT5G60490	FLA12	FASCICLIN-LIKE ARABINOGALACTAN-PROTEIN 12	xylem parenchyma	21	Xylem
AT2G24762	GDU4	GLUTAMINE DUMPER 4	xylem parenchyma	17,21	Phloem, Xylem
AT5G62680	GTR2	GLUCOSINOLATE TRANSPORTER-2	xylem parenchyma	13,21	Xylem lineage, Xylem
* reference
1. Tenorio Berrío, Rubén, Kevin Verstaen, Niels Vandamme, Julie Pevernagie, Ignacio Achon, Julie Van Duyse, Gert Van Isterdael, et al. 2022. “Single-Cell Transcriptomics Sheds Light on the Identity and Metabolism of Developing Leaf Cells.” Plant Physiology 188 (2): 898–918.
2. Kim, Ji-Yun, Efthymia Symeonidi, Tin Yau Pang, Tom Denyer, Diana Weidauer, Margaret Bezrutczyk, Manuel Miras, et al. 2021. “Distinct Identities of Leaf Phloem Cells Revealed by Single Cell Transcriptomics.” The Plant Cell 33 (3): 511–30.
3. Lopez-Anido, Camila B., Anne Vatén, Nicole K. Smoot, Nidhi Sharma, Victoria Guo, Yan Gong, M. Ximena Anleu Gil, Annika K. Weimer, and Dominique C. Bergmann. 2021. “Single-Cell Resolution of Lineage Trajectories in the Arabidopsis Stomatal Lineage and Developing Leaf.” Developmental Cell 56 (7): 1043-1055.e4.
