## Supplementary Table 1-7 for "Cell-type specific gating of gene regulatory modules as a hallmark of early immune responses in Arabidopsis leaves": TableS6-RLK-NLR.xlsx

### Sheet: TableS5-1 RLK genes
Table S5-1. RLK and RLCK genes in the coresponding module in the heatmap.
Gene	Module	Gene_name
AT5G66790	1	NA
AT5G65530	1	AtRLCK
AT5G61570	1	NA
AT5G61560	1	PUB51
AT5G60300	1	DORN1
AT5G60280	1	LecRK-I.8
AT5G60270	1	LecRK-I.7
AT5G54380	1	THE1
AT5G51770	1	NA
AT5G47850	1	CCR4
AT5G47070	1	PBL19
AT5G46330	1	FLS2
AT5G45840	1	MDIS1
AT5G41260	1	BSK8
AT5G41180	1	NA
AT5G39030	1	MDS4
AT5G38560	1	AtPERK8
AT5G35370	1	NA
AT5G20480	1	EFR
AT5G20050	1	NA
AT5G15730	1	AtCRLK2
AT5G13160	1	PBS1
AT5G03320	1	PBL40
AT5G02800	1	CDL1
AT5G01550	1	LecRK-VI.3
AT4G39270	1	NA
AT4G35230	1	BSK1
AT4G33430	1	ATBAK1
AT4G32300	1	SD2-5
AT4G28490	1	HAE
AT4G25390	1	NA
AT4G23200	1	CRK12
AT4G21400	1	CRK28
AT4G21390	1	B120
AT4G21380	1	ARK3
AT4G20140	1	GSO1
AT4G02420	1	LecRK-IV.4
AT4G02410	1	AtLPK1
AT4G00960	1	NA
AT4G00330	1	CRCK2
AT3G59700	1	ATHLECRK
AT3G59350	1	CARK5
AT3G57720	1	ZRK2
AT3G57710	1	RKS1
AT3G57700	1	ZRK10
AT3G57120	1	NA
AT3G55450	1	PBL1
AT3G54030	1	BSK6
AT3G51990	1	NA
AT3G51550	1	FER
AT3G46370	1	NA
AT3G46290	1	HERK1
AT3G28450	1	BIR2
AT3G26700	1	NA
AT3G24550	1	ATPERK1
AT3G17410	1	CARK1
AT3G13690	1	NA
AT3G13380	1	BRL3
AT3G09010	1	NA
AT3G08870	1	LecRK-VI.1
AT3G08760	1	ATSIK
AT3G02880	1	KIN7
AT3G02810	1	LIP2
AT2G45910	1	PUB33
AT2G39660	1	BIK1
AT2G39360	1	CVY1
AT2G39110	1	PBL38
AT2G30740	1	CARK8
AT2G26290	1	ARSK1
AT2G23450	1	NA
AT2G23300	1	NA
AT2G19190	1	FRK1
AT2G17220	1	Kin3
AT2G13790	1	ATSERK4
AT2G11520	1	CRCK3
AT2G07180	1	PBL17
AT2G02220	1	ATPSKR1
AT1G79670	1	RFO1
AT1G70740	1	NA
AT1G69790	1	PBL18
AT1G68690	1	AtPERK9
AT1G67470	1	ZRK12
AT1G66920	1	NA
AT1G66880	1	NA
AT1G66150	1	TMK1
AT1G63500	1	BSK7
AT1G61420	1	NA
AT1G61380	1	LORE
AT1G61370	1	NA
AT1G51890	1	NA
AT1G51860	1	NA
AT1G51800	1	IOS1
AT1G51790	1	NA
AT1G51620	1	NA
AT1G48210	1	CARK11
AT1G34300	1	NA
AT1G29750	1	RKF1
AT1G28440	1	HSL1
AT1G23540	1	AtPERK12
AT1G21240	1	WAK3
AT1G21210	1	WAK4
AT1G17750	1	AtPEPR2
AT1G15530	1	LecRK-S.1
AT1G14370	1	APK2A
AT1G12460	1	NA
AT1G11280	1	NA
AT1G09970	1	LRR
AT1G07870	1	NA
AT5G67200	2	NA
AT5G65710	2	HSL2
AT5G65240	2	NA
AT5G63940	2	NA
AT5G63930	2	NA
AT5G63710	2	NA
AT5G62710	2	NA
AT5G61550	2	PUB52
AT5G61480	2	PXY
AT5G60310	2	LecRK-I.10
AT5G59660	2	NA
AT5G59010	2	BSK5
AT5G58300	2	KOIN
AT5G58150	2	NA
AT5G56890	2	NA
AT5G56790	2	NA
AT5G56460	2	PBL16
AT5G53890	2	AtPSKR2
AT5G51560	2	NA
AT5G51350	2	MOL1
AT5G49660	2	CEPR1
AT5G45780	2	CIK4
AT5G43020	2	NA
AT5G42440	2	NA
AT5G42120	2	LecRK-S.6
AT5G39390	2	NA
AT5G38280	2	PR5K
AT5G38250	2	NA
AT5G37790	2	NA
AT5G35960	2	NA
AT5G35580	2	PBL13
AT5G24010	2	NA
AT5G23170	2	NA
AT5G18610	2	PBL27
AT5G16000	2	AtNIK1
AT5G15080	2	PBL34
AT5G13290	2	CRN
AT5G11410	2	BKN2
AT5G10530	2	LecRK-IX.1
AT5G10520	2	RBK1
AT5G07620	2	NA
AT5G07180	2	ERL2
AT5G07150	2	NA
AT5G05160	2	RUL1
AT5G02290	2	NAK
AT5G01890	2	PXC2
AT4G39110	2	BUPS1
AT4G37250	2	NA
AT4G36180	2	MUL
AT4G34500	2	NA
AT4G34440	2	AtPERK5
AT4G32710	2	PERK14
AT4G32000	2	NA
AT4G31110	2	NA
AT4G31100	2	NA
AT4G30520	2	CIK3
AT4G29180	2	RHS16
AT4G22730	2	NA
AT4G22130	2	SRF8
AT4G21230	2	CRK27
AT4G20940	2	GHR1
AT4G20270	2	BAM3
AT4G18640	2	MDIS2
AT4G11530	2	CRK34
AT4G11480	2	CRK32
AT4G03230	2	NA
AT4G02010	2	NA
AT4G01330	2	NA
AT3G59750	2	LecRK-V.8
AT3G57830	2	NA
AT3G57750	2	ZED1
AT3G57740	2	ZRK4
AT3G57730	2	ZRK3
AT3G56370	2	IRK
AT3G53840	2	NA
AT3G53810	2	LecRK-IV.2
AT3G53590	2	NA
AT3G53380	2	LecRK-VIII.1
AT3G51740	2	IMK2
AT3G47570	2	NA
AT3G47110	2	NA
AT3G28690	2	PBL36
AT3G25560	2	AtNIK2
AT3G24660	2	TMKL1
AT3G20200	2	NA
AT3G17420	2	GPK1
AT3G15890	2	NA
AT3G08680	2	NA
AT3G01300	2	PBL35
AT2G48010	2	RKF3
AT2G43700	2	LecRK-V.4
AT2G43690	2	LecRK-V.3
AT2G43230	2	CARK6
AT2G42960	2	NA
AT2G42290	2	NA
AT2G41890	2	NA
AT2G41820	2	PXC3
AT2G37050	2	SIMP1
AT2G36570	2	PXC1
AT2G33170	2	NA
AT2G28940	2	PBL37
AT2G28930	2	APK1B
AT2G28590	2	PBL6
AT2G28250	2	NCRK
AT2G27060	2	NA
AT2G26730	2	NA
AT2G26330	2	ER
AT2G24230	2	NA
AT2G24130	2	NA
AT2G23950	2	CIK2
AT2G20850	2	SRF1
AT2G20300	2	ALE2
AT2G16750	2	NA
AT2G02800	2	APK2B
AT2G02780	2	NA
AT2G01950	2	BRL2
AT1G80870	2	NA
AT1G78530	2	NA
AT1G77280	2	NA
AT1G75820	2	ATCLV1
AT1G75640	2	MUS
AT1G74490	2	PBL29
AT1G72540	2	PBL33
AT1G72300	2	PSY1R
AT1G71830	2	ATSERK1
AT1G70460	2	AtPERK13
AT1G70130	2	LecRK-V.2
AT1G69910	2	NA
AT1G68400	2	NA
AT1G67720	2	NA
AT1G66830	2	NA
AT1G63430	2	NA
AT1G62950	2	NA
AT1G61860	2	PBL41
AT1G56120	2	NA
AT1G55610	2	BRL1
AT1G55200	2	NA
AT1G52540	2	NA
AT1G52310	2	NA
AT1G49730	2	NA
AT1G48220	2	CARK10
AT1G34210	2	ATSERK2
AT1G30570	2	HERK2
AT1G29740	2	RKFL3
AT1G24650	2	TMK2
AT1G17230	2	NA
AT1G16120	2	WAKL1
AT1G11410	2	NA
AT1G11330	2	RDA2
AT1G09440	2	NA
AT1G07570	2	APK1
AT1G06700	2	CARK7
AT1G05700	2	NA
AT5G65600	3	LecRK-IX.2
AT5G61350	3	CAP1
AT5G60900	3	RLK1
AT5G59700	3	ANJ
AT5G59680	3	NA
AT5G59670	3	NA
AT5G59650	3	NA
AT5G58940	3	CRCK1
AT5G54590	3	CRLK1
AT5G49760	3	CARD1
AT5G48380	3	BIR1
AT5G46080	3	NA
AT5G41680	3	NA
AT5G40380	3	CRK42
AT5G39020	3	MDS3
AT5G39000	3	MDS2
AT5G38240	3	NA
AT5G38210	3	LRK10L3
AT5G25930	3	HSL3
AT5G25440	3	SZE1
AT5G24080	3	NA
AT5G16900	3	NA
AT5G06740	3	LecRK-S.5
AT5G01950	3	NA
AT5G01560	3	LecRK-VI.4
AT5G01540	3	LecRK-VI.2
AT4G38830	3	CRK26
AT4G35600	3	CST
AT4G29050	3	LecRK-V.9
AT4G28350	3	LecRK-VII.2
AT4G27300	3	NA
AT4G27290	3	NA
AT4G23320	3	CRK24
AT4G23310	3	CRK23
AT4G23280	3	CRK20
AT4G23270	3	CRK19
AT4G23260	3	CRK18
AT4G23250	3	CRK17
AT4G23220	3	CRK14
AT4G23210	3	CRK13
AT4G23190	3	AT-RLK3
AT4G23180	3	CRK10
AT4G23160	3	CRK8
AT4G23150	3	CRK7
AT4G23140	3	CRK6
AT4G23130	3	CRK5
AT4G21410	3	CRK29
AT4G18250	3	NA
AT4G17660	3	PBL20
AT4G11900	3	NA
AT4G11890	3	ARCK1
AT4G11470	3	CRK31
AT4G10390	3	NA
AT4G08850	3	MIK2
AT4G04960	3	LecRK-VII.1
AT4G04540	3	CRK39
AT4G04510	3	CRK38
AT4G04500	3	CRK37
AT4G04490	3	CRK36
AT4G00970	3	CRK41
AT3G62220	3	CARK2
AT3G57640	3	ZRK15
AT3G56050	3	NA
AT3G55950	3	ATCRR3
AT3G50230	3	NA
AT3G47580	3	NA
AT3G47090	3	NA
AT3G45420	3	LecRK-I.4
AT3G45410	3	LecRK-I.3
AT3G45330	3	LecRK-I.1
AT3G25490	3	NA
AT3G24540	3	AtPERK3
AT3G21630	3	AtCERK1
AT3G16030	3	CES101
AT3G14840	3	LIK1
AT3G13065	3	SRF4
AT3G09830	3	PBL39
AT3G02130	3	CLI1
AT3G01840	3	LYK2
AT2G47060	3	CARK3
AT2G40270	3	NA
AT2G33580	3	AtLYK5
AT2G31880	3	EVR
AT2G23770	3	AtLYK4
AT2G21480	3	BUPS2
AT2G19130	3	NA
AT2G13800	3	ATSERK5
AT2G05940	3	PBL14
AT1G79680	3	ATWAKL10
AT1G78940	3	NA
AT1G76370	3	PBL22
AT1G76360	3	PBL31
AT1G74360	3	GRACE
AT1G73080	3	ATPEPR1
AT1G70530	3	CRK3
AT1G70520	3	ASG6
AT1G70250	3	LTPG32
AT1G69270	3	AtRPK1
AT1G67520	3	NA
AT1G65790	3	ARK1
AT1G61610	3	NA
AT1G61550	3	ERN1
AT1G61500	3	NA
AT1G61490	3	NA
AT1G61460	3	NA
AT1G61440	3	NA
AT1G61430	3	NA
AT1G61400	3	NA
AT1G61390	3	NA
AT1G61360	3	NA
AT1G56130	3	IGP2
AT1G53440	3	NA
AT1G53430	3	NILR2
AT1G51850	3	SIF2
AT1G51820	3	SIF4
AT1G35710	3	NA
AT1G34420	3	BTL2
AT1G29730	3	RKFL2
AT1G29720	3	RKFL1
AT1G28390	3	NA
AT1G25390	3	LRK10L4
AT1G18390	3	LRK10L1.1
AT1G16670	3	CRPK1
AT1G16150	3	WAKL4
AT1G16130	3	WAKL2
AT1G16110	3	WAKL6
AT1G11050	3	NA
AT1G07560	3	NA
AT1G06840	3	HAK1
AT5G67280	4	RLK
AT5G65700	4	BAM1
AT5G63410	4	NA
AT5G56040	4	RGI4
AT5G46570	4	BSK2
AT5G45800	4	MEE62
AT5G38990	4	MDS1
AT5G18500	4	NA
AT5G16590	4	LRR1
AT5G14210	4	NA
AT5G11020	4	NA
AT5G10290	4	NA
AT5G10020	4	SIRK1
AT5G03140	4	LecRK-VIII.2
AT5G01020	4	PBL8
AT4G39400	4	ATBRI1
AT4G34220	4	RDK1
AT4G31250	4	PRK7
AT4G23740	4	NA
AT4G23300	4	CRK22
AT4G23290	4	CRK21
AT4G23240	4	CRK16
AT4G04570	4	CRK40
AT4G03390	4	SRF3
AT4G02630	4	NA
AT4G00710	4	BSK3
AT4G00340	4	RLK4
AT3G59110	4	NA
AT3G58690	4	NA
AT3G57770	4	ZRK7
AT3G49670	4	BAM2
AT3G45860	4	CRK4
AT3G45430	4	LecRK-I.5
AT3G28040	4	NA
AT3G23750	4	BARK1
AT3G19300	4	NA
AT3G17840	4	RLK902
AT3G14350	4	SRF7
AT3G03770	4	NA
AT2G45340	4	NA
AT2G39180	4	ATCRR2
AT2G37710	4	LecRK-IV.1
AT2G35620	4	FEI2
AT2G23200	4	NA
AT2G18890	4	RLCK
AT2G16250	4	NA
AT2G01820	4	TMK3
AT1G80640	4	NA
AT1G72180	4	CEPR2
AT1G69730	4	NA
AT1G67510	4	NA
AT1G66980	4	GDPDL2
AT1G66910	4	NA
AT1G65800	4	ARK2
AT1G65250	4	ZRK14
AT1G65190	4	ZRK13
AT1G60800	4	AtNIK3
AT1G56720	4	NA
AT1G54820	4	NA
AT1G52290	4	AtPERK15
AT1G51940	4	AtLYK3
AT1G48480	4	RKL1
AT1G34110	4	RGI5
AT1G33260	4	NA
AT1G31420	4	FEI1
AT1G27190	4	BIR3
AT1G26150	4	AtPERK10
AT1G25320	4	SENRK1
AT1G21590	4	NA
AT1G21270	4	WAK2
AT1G21250	4	AtWAK1
AT1G20650	4	ASG5
AT1G16260	4	WAKL8
AT1G11350	4	CBRLK1
AT1G01740	4	BSK4
AT1G01540	4	NA

### Sheet: TableS5-2 NLR genes
Table S5-2. NLR genes and the gene names in the heatmap
Gene	Gene name
AT1G10920	LOV1
AT1G12210	RFL1
AT1G12220	RPS5
AT1G12280	SUMM2
AT1G12290	L5
AT1G15890	AT1G15890
AT1G17600	SOC3
AT1G17610	CHS1
AT1G17615	TN2
AT1G27170	AT1G27170
AT1G27180	AT1G27180
AT1G31540	AT1G31540
AT1G33560	ADR1
AT1G50180	CAR1
AT1G53350	AT1G53350
AT1G56510	ADR2
AT1G56520	AT1G56520
AT1G56540	AT1G56540
AT1G58410	AT1G58410
AT1G58602	RPP7
AT1G58848	AT1G58848
AT1G59218	RPP13
AT1G59620	CW9
AT1G61180	UNI
AT1G61190	AT1G61190
AT1G61300	AT1G61300
AT1G61310	AT1G61310
AT1G62630	AT1G62630
AT1G63350	AT1G63350
AT1G63360	AT1G63360
AT1G63730	AT1G63730
AT1G63740	AT1G63740
AT1G63750	AT1G63750
AT1G63860	AT1G63860
AT1G63870	AT1G63870
AT1G63880	AT1G63880
AT1G65850	AT1G65850
AT1G66090	TN3
AT1G69550	AT1G69550
AT1G72840	TNL40
AT1G72850	TN4
AT1G72870	TN5
AT1G72890	TN6
AT1G72900	TN7
AT1G72910	TN8
AT1G72940	TN11
AT1G72950	TN12
AT2G01460	AT2G01460
AT2G14080	AT2G14080
AT2G16870	AT2G16870
AT2G17060	AT2G17060
AT3G04210	TN13
AT3G04220	AT3G04220
AT3G07040	RPM1
AT3G14460	LRRAC1
AT3G14470	LRR4
AT3G25510	AT3G25510
AT3G44400	AT3G44400
AT3G44480	cog1
AT3G44630	AT3G44630
AT3G44670	DM2h
AT3G46530	RPP11
AT3G46730	AT3G46730
AT3G50950	ZAR1
AT4G09420	TN15
AT4G11170	RMG1
AT4G12010	DSC1
AT4G12020	ATWRKY19
AT4G14370	PRAF7
AT4G16860	CHS2
AT4G16890	BAL
AT4G16900	AT4G16900
AT4G16920	AT4G16920
AT4G16940	SIKIC1
AT4G16950	RPP5
AT4G16960	SIKIC3
AT4G16990	RLM3
AT4G19500	AT4G19500
AT4G19510	AT4G19510
AT4G19520	AT4G19520
AT4G19530	AT4G19530
AT4G26090	RPS2
AT4G33300	ADR1-L1
AT4G36140	SADR1-Paired
AT4G36150	SAA1
AT5G04720	ADR1-L2
AT5G05400	AT5G05400
AT5G11250	BURNOUT1
AT5G17680	AT5G17680
AT5G17880	CSA1
AT5G17890	CHS3
AT5G17970	AT5G17970
AT5G18350	AT5G18350
AT5G18360	BAR1
AT5G18370	DSC2
AT5G22690	AT5G22690
AT5G35450	AT5G35450
AT5G36930	AT5G36930
AT5G38340	AT5G38340
AT5G38350	AT5G38350
AT5G38850	MIST1
AT5G40060	AT5G40060
AT5G40910	AT5G40910
AT5G41550	AT5G41550
AT5G41740	AT5G41740
AT5G41750	AT5G41750
AT5G43470	HRT
AT5G43730	RSG2
AT5G43740	AT5G43740
AT5G44870	LAZ5
AT5G45050	ATWRKY16
AT5G45060	AT5G45060
AT5G45250	RPS4
AT5G45260	ATWRKY52
AT5G45490	AT5G45490
AT5G46260	AT5G46260
AT5G46270	AT5G46270
AT5G46450	AT5G46450
AT5G46470	RPS6
AT5G46490	AT5G46490
AT5G46510	VICTL
AT5G46520	ACQOS
AT5G47250	AT5G47250
AT5G48620	AT5G48620
AT5G48770	AT5G48770
AT5G48780	TN20
AT5G51630	AT5G51630
AT5G58120	DM10
AT5G63020	SUT1
AT5G66630	DAR5
AT5G66900	NRG1.1
AT5G66910	NRG1.2
