## Supplementary Table 1-7 for "Cell-type specific gating of gene regulatory modules as a hallmark of early immune responses in Arabidopsis leaves": TableS7-statistics-RLK-NLR.xlsx

### Sheet: TableS6-1 RLK
TableS6-1. Statistics of RLK scores.
CellType	.y.	group1	group2	n1	n2	statistic	p	p.adj	p.adj.signif	mean1	median1	mean2	median2
Mesophyll_1	RLKScore	Mock_Col0	EV_3hpi_Col0	2882	1225	1278637	1.64e-44	2.46e-44	****	-0.0140335	-0.0141935	-0.0104058	-0.0106785
Mesophyll_1	RLKScore	Mock_Col0	EV_5hpi_Col0	2882	2828	4751924	1.66e-27	1.66e-27	****	-0.0140335	-0.0141935	-0.0162334	-0.0162716
Mesophyll_1	RLKScore	EV_3hpi_Col0	EV_5hpi_Col0	1225	2828	2463459	2.2e-101	6.6e-101	****	-0.0104058	-0.0106785	-0.0162334	-0.0162716
Mesophyll_2	RLKScore	Mock_Col0	EV_3hpi_Col0	2215	1519	1031656	6.59e-90	6.59e-90	****	-0.021349	-0.0203668	-0.0144365	-0.0137324
Mesophyll_2	RLKScore	Mock_Col0	EV_5hpi_Col0	2215	1223	2168192	1.7e-187	2.55e-187	****	-0.021349	-0.0203668	-0.0326245	-0.0332735
Mesophyll_2	RLKScore	EV_3hpi_Col0	EV_5hpi_Col0	1519	1223	1733356	0	0	****	-0.0144365	-0.0137324	-0.0326245	-0.0332735
Mesophyll_3	RLKScore	Mock_Col0	EV_3hpi_Col0	1217	399	249863	0.382	0.382	ns	-0.00780388	-0.00798824	-0.00830779	-0.0086872
Mesophyll_3	RLKScore	Mock_Col0	EV_5hpi_Col0	1217	1279	702917	2.83e-05	8.49e-05	****	-0.00780388	-0.00798824	-0.00571492	-0.00610802
Mesophyll_3	RLKScore	EV_3hpi_Col0	EV_5hpi_Col0	399	1279	221867	8.15e-05	0.000122	***	-0.00830779	-0.0086872	-0.00571492	-0.00610802
Mesophyll_4	RLKScore	Mock_Col0	EV_3hpi_Col0	1078	575	260303	7.94e-08	2.38e-07	****	0.00922791	0.00586987	0.0135656	0.0119384
Mesophyll_4	RLKScore	Mock_Col0	EV_5hpi_Col0	1078	1115	530152	1.77e-06	2.66e-06	****	0.00922791	0.00586987	0.0116385	0.00993613
Mesophyll_4	RLKScore	EV_3hpi_Col0	EV_5hpi_Col0	575	1115	339747	0.044	0.044	*	0.0135656	0.0119384	0.0116385	0.00993613
Mesophyll_5	RLKScore	Mock_Col0	EV_3hpi_Col0	992	774	309218	2.16e-12	3.24e-12	****	-0.000369831	-0.00462177	0.00645914	0.00189664
Mesophyll_5	RLKScore	Mock_Col0	EV_5hpi_Col0	992	648	195390	3.49e-41	1.05e-40	****	-0.000369831	-0.00462177	0.0118464	0.00798906
Mesophyll_5	RLKScore	EV_3hpi_Col0	EV_5hpi_Col0	774	648	206051	6.66e-09	6.66e-09	****	0.00645914	0.00189664	0.0118464	0.00798906
Mesophyll_6	RLKScore	Mock_Col0	EV_3hpi_Col0	1123	536	197981	1.54e-29	4.62e-29	****	-0.00325096	-0.00510391	0.00461837	0.00184791
Mesophyll_6	RLKScore	Mock_Col0	EV_5hpi_Col0	1123	1187	540225	3.24e-15	4.86e-15	****	-0.00325096	-0.00510391	-0.000150252	-0.00170568
Mesophyll_6	RLKScore	EV_3hpi_Col0	EV_5hpi_Col0	536	1187	377653	4.75e-10	4.75e-10	****	0.00461837	0.00184791	-0.000150252	-0.00170568
Mesophyll_7	RLKScore	Mock_Col0	EV_3hpi_Col0	801	454	130349	7.19e-17	2.16e-16	****	-0.0122532	-0.0130122	-0.00848952	-0.00878262
Mesophyll_7	RLKScore	Mock_Col0	EV_5hpi_Col0	801	893	343459	0.158	0.158	ns	-0.0122532	-0.0130122	-0.0116661	-0.0122123
Mesophyll_7	RLKScore	EV_3hpi_Col0	EV_5hpi_Col0	454	893	248693	9.52e-12	1.43e-11	****	-0.00848952	-0.00878262	-0.0116661	-0.0122123
Mesophyll_8	RLKScore	Mock_Col0	EV_3hpi_Col0	852	322	137086	0.987	0.987	ns	-0.00550564	-0.00806717	-0.00586117	-0.00810273
Mesophyll_8	RLKScore	Mock_Col0	EV_5hpi_Col0	852	726	213675	3.09e-26	9.27e-26	****	-0.00550564	-0.00806717	0.000418774	-0.000606191
Mesophyll_8	RLKScore	EV_3hpi_Col0	EV_5hpi_Col0	322	726	78031	8.32e-18	1.25e-17	****	-0.00586117	-0.00810273	0.000418774	-0.000606191
Mesophyll_9	RLKScore	Mock_Col0	EV_3hpi_Col0	939	507	210290	0.00025	0.00025	***	-0.00813906	-0.0110852	-0.00651241	-0.00799502
Mesophyll_9	RLKScore	Mock_Col0	EV_5hpi_Col0	939	464	133209	2.04e-32	6.12e-32	****	-0.00813906	-0.0110852	0.000111446	-0.00105936
Mesophyll_9	RLKScore	EV_3hpi_Col0	EV_5hpi_Col0	507	464	81991	3.27e-16	4.9e-16	****	-0.00651241	-0.00799502	0.000111446	-0.00105936
Mesophyll_10	RLKScore	Mock_Col0	EV_3hpi_Col0	904	529	157417	3.22e-27	3.22e-27	****	-0.0196847	-0.0190751	-0.0131648	-0.0128984
Mesophyll_10	RLKScore	Mock_Col0	EV_5hpi_Col0	904	630	449959	1.86e-83	2.79e-83	****	-0.0196847	-0.0190751	-0.0305693	-0.031364
Mesophyll_10	RLKScore	EV_3hpi_Col0	EV_5hpi_Col0	529	630	296733	2.87e-116	8.61e-116	****	-0.0131648	-0.0128984	-0.0305693	-0.031364
Mesophyll_11	RLKScore	Mock_Col0	EV_3hpi_Col0	850	496	158211	2.1e-14	2.1e-14	****	-0.0213662	-0.0185878	-0.0162109	-0.0154221
Mesophyll_11	RLKScore	Mock_Col0	EV_5hpi_Col0	850	523	360662	8.21e-84	1.23e-83	****	-0.0213662	-0.0185878	-0.0348338	-0.0355957
Mesophyll_11	RLKScore	EV_3hpi_Col0	EV_5hpi_Col0	496	523	232840	6.4e-107	1.92e-106	****	-0.0162109	-0.0154221	-0.0348338	-0.0355957
Mesophyll_12	RLKScore	Mock_Col0	EV_3hpi_Col0	650	444	124651	0.000129	0.000129	***	-0.0172171	-0.0150369	-0.0140303	-0.0139504
Mesophyll_12	RLKScore	Mock_Col0	EV_5hpi_Col0	650	498	278110	7.68e-97	1.15e-96	****	-0.0172171	-0.0150369	-0.0342658	-0.0362643
Mesophyll_12	RLKScore	EV_3hpi_Col0	EV_5hpi_Col0	444	498	199428	7.38e-101	2.21e-100	****	-0.0140303	-0.0139504	-0.0342658	-0.0362643
Mesophyll_13	RLKScore	Mock_Col0	EV_3hpi_Col0	547	258	43091	4.55e-19	4.55e-19	****	-0.0271503	-0.0294282	-0.019749	-0.0188482
Mesophyll_13	RLKScore	Mock_Col0	EV_5hpi_Col0	547	507	203932	6.92e-40	1.04e-39	****	-0.0271503	-0.0294282	-0.035481	-0.0363924
Mesophyll_13	RLKScore	EV_3hpi_Col0	EV_5hpi_Col0	258	507	113108	3.16e-61	9.48e-61	****	-0.019749	-0.0188482	-0.035481	-0.0363924
Mesophyll_14	RLKScore	Mock_Col0	EV_3hpi_Col0	648	329	87812	6.6e-06	1.98e-05	****	-0.0130751	-0.0139832	-0.0103564	-0.0110011
Mesophyll_14	RLKScore	Mock_Col0	EV_5hpi_Col0	648	291	97026	0.476	0.476	ns	-0.0130751	-0.0139832	-0.0130178	-0.0142691
Mesophyll_14	RLKScore	EV_3hpi_Col0	EV_5hpi_Col0	329	291	56145	0.000201	0.000302	***	-0.0103564	-0.0110011	-0.0130178	-0.0142691
Mesophyll_15	RLKScore	Mock_Col0	EV_3hpi_Col0	301	114	8446	1.39e-15	2.08e-15	****	-0.0144343	-0.0139605	-0.00699226	-0.00641937
Mesophyll_15	RLKScore	Mock_Col0	EV_5hpi_Col0	301	281	48928	0.001	0.001	**	-0.0144343	-0.0139605	-0.0164541	-0.0164954
Mesophyll_15	RLKScore	EV_3hpi_Col0	EV_5hpi_Col0	114	281	26108	9.79e-23	2.94e-22	****	-0.00699226	-0.00641937	-0.0164541	-0.0164954
Mesophyll_16	RLKScore	Mock_Col0	EV_3hpi_Col0	93	53	2050	0.092	0.276	ns	-0.0129183	-0.0130073	-0.0110344	-0.0112365
Mesophyll_16	RLKScore	Mock_Col0	EV_5hpi_Col0	93	164	7128	0.385	0.385	ns	-0.0129183	-0.0130073	-0.0120853	-0.0126566
Mesophyll_16	RLKScore	EV_3hpi_Col0	EV_5hpi_Col0	53	164	4785	0.27	0.385	ns	-0.0110344	-0.0112365	-0.0120853	-0.0126566
Mesophyll_17	RLKScore	Mock_Col0	EV_3hpi_Col0	148	77	4721	0.035	0.08	ns	-0.0130503	-0.0128353	-0.0107749	-0.00929205
Mesophyll_17	RLKScore	Mock_Col0	EV_5hpi_Col0	148	110	8256	0.846	0.846	ns	-0.0130503	-0.0128353	-0.0128209	-0.0131542
Mesophyll_17	RLKScore	EV_3hpi_Col0	EV_5hpi_Col0	77	110	4939	0.054	0.08	ns	-0.0107749	-0.00929205	-0.0128209	-0.0131542
Companion cells	RLKScore	Mock_Col0	EV_3hpi_Col0	182	116	7019	1.08e-06	3.24e-06	****	-0.0177791	-0.0166648	-0.0124361	-0.0128173
Companion cells	RLKScore	Mock_Col0	EV_5hpi_Col0	182	115	10408	0.938	0.938	ns	-0.0177791	-0.0166648	-0.0181912	-0.0171789
Companion cells	RLKScore	EV_3hpi_Col0	EV_5hpi_Col0	116	115	8967	6.12e-06	9.18e-06	****	-0.0124361	-0.0128173	-0.0181912	-0.0171789
Phloem	RLKScore	Mock_Col0	EV_3hpi_Col0	592	383	90325	8.06e-08	8.06e-08	****	-0.0204403	-0.0182314	-0.0166432	-0.0149264
Phloem	RLKScore	Mock_Col0	EV_5hpi_Col0	592	368	161200	6.23e-36	9.35e-36	****	-0.0204403	-0.0182314	-0.0302113	-0.0301647
Phloem	RLKScore	EV_3hpi_Col0	EV_5hpi_Col0	383	368	114497	1.2e-49	3.6e-49	****	-0.0166432	-0.0149264	-0.0302113	-0.0301647
Phloem parenchyma	RLKScore	Mock_Col0	EV_3hpi_Col0	469	288	54019	3.7e-06	3.7e-06	****	-0.0176799	-0.0168763	-0.0147558	-0.0142839
Phloem parenchyma	RLKScore	Mock_Col0	EV_5hpi_Col0	469	330	107792	2.91e-21	4.36e-21	****	-0.0176799	-0.0168763	-0.0241633	-0.022627
Phloem parenchyma	RLKScore	EV_3hpi_Col0	EV_5hpi_Col0	288	330	73520	7.73e-32	2.32e-31	****	-0.0147558	-0.0142839	-0.0241633	-0.022627
Procambium to phloem	RLKScore	Mock_Col0	EV_3hpi_Col0	298	139	14293	1.8e-07	2.7e-07	****	-0.0155651	-0.0156522	-0.0113915	-0.0117947
Procambium to phloem	RLKScore	Mock_Col0	EV_5hpi_Col0	298	170	30413	0.000304	0.000304	***	-0.0155651	-0.0156522	-0.0187036	-0.0192823
Procambium to phloem	RLKScore	EV_3hpi_Col0	EV_5hpi_Col0	139	170	16935	5.66e-11	1.7e-10	****	-0.0113915	-0.0117947	-0.0187036	-0.0192823
Xylem	RLKScore	Mock_Col0	EV_3hpi_Col0	244	196	22854	0.425	0.425	ns	-0.0191252	-0.016876	-0.0185793	-0.0158898
Xylem	RLKScore	Mock_Col0	EV_5hpi_Col0	244	148	27024	1.64e-16	4.92e-16	****	-0.0191252	-0.016876	-0.0286556	-0.0269261
Xylem	RLKScore	EV_3hpi_Col0	EV_5hpi_Col0	196	148	21874	7.04e-16	1.06e-15	****	-0.0185793	-0.0158898	-0.0286556	-0.0269261
Xylem lineage	RLKScore	Mock_Col0	EV_3hpi_Col0	790	431	139434	1.67e-07	5.01e-07	****	-0.0139939	-0.0143566	-0.0112723	-0.0117567
Xylem lineage	RLKScore	Mock_Col0	EV_5hpi_Col0	790	308	121629	0.995	0.995	ns	-0.0139939	-0.0143566	-0.0143452	-0.0138933
Xylem lineage	RLKScore	EV_3hpi_Col0	EV_5hpi_Col0	431	308	76512	0.000395	0.000592	***	-0.0112723	-0.0117567	-0.0143452	-0.0138933
Epidermis	RLKScore	Mock_Col0	EV_3hpi_Col0	669	424	119707	1.36e-05	1.36e-05	****	-0.0146187	-0.014725	-0.0121038	-0.0128652
Epidermis	RLKScore	Mock_Col0	EV_5hpi_Col0	669	518	222351	5.33e-17	8e-17	****	-0.0146187	-0.014725	-0.0189372	-0.018576
Epidermis	RLKScore	EV_3hpi_Col0	EV_5hpi_Col0	424	518	153093	2.08e-25	6.24e-25	****	-0.0121038	-0.0128652	-0.0189372	-0.018576
Guard cells	RLKScore	Mock_Col0	EV_3hpi_Col0	320	127	13911	1.96e-07	1.96e-07	****	-0.0208236	-0.0195115	-0.0140358	-0.0136824
Guard cells	RLKScore	Mock_Col0	EV_5hpi_Col0	320	333	72144	4.97e-15	7.46e-15	****	-0.0208236	-0.0195115	-0.0277382	-0.0266298
Guard cells	RLKScore	EV_3hpi_Col0	EV_5hpi_Col0	127	333	34888	4.22e-27	1.27e-26	****	-0.0140358	-0.0136824	-0.0277382	-0.0266298
Early stomatal lineage	RLKScore	Mock_Col0	EV_3hpi_Col0	91	34	939	0.00075	0.001	**	-0.0209368	-0.0219069	-0.0154373	-0.0136444
Early stomatal lineage	RLKScore	Mock_Col0	EV_5hpi_Col0	91	17	1047	0.021	0.021	*	-0.0209368	-0.0219069	-0.0282065	-0.0266402
Early stomatal lineage	RLKScore	EV_3hpi_Col0	EV_5hpi_Col0	34	17	480	6.45e-05	0.000194	***	-0.0154373	-0.0136444	-0.0282065	-0.0266402

### Sheet: TableS6-2 NLR
TableS6-2. Statistics of NLR scores.
CellType	.y.	group1	group2	n1	n2	statistic	p	p.adj	p.adj.signif	mean1	median1	mean2	median2
Mesophyll_1	NLRScore	Mock_Col0	A2_3hpi_Col0	2882	3302	2714495	3.38e-187	1.01e-186	****	-0.0110986	-0.01176	-0.000362411	-0.00101686
Mesophyll_1	NLRScore	Mock_Col0	A2_5hpi_Col0	2882	3230	2971649	6.97e-132	1.05e-131	****	-0.0110986	-0.01176	-0.00223732	-0.00303613
Mesophyll_1	NLRScore	A2_3hpi_Col0	A2_5hpi_Col0	3302	3230	5753677	3.31e-08	3.31e-08	****	-0.000362411	-0.00101686	-0.00223732	-0.00303613
Mesophyll_2	NLRScore	Mock_Col0	A2_3hpi_Col0	2215	1632	1201154	6.18e-71	1.85e-70	****	-0.0181623	-0.0189628	-0.00922648	-0.0100251
Mesophyll_2	NLRScore	Mock_Col0	A2_5hpi_Col0	2215	739	545253	3.63e-42	5.44e-42	****	-0.0181623	-0.0189628	-0.00579439	-0.00887511
Mesophyll_2	NLRScore	A2_3hpi_Col0	A2_5hpi_Col0	1632	739	569107	0.028	0.028	*	-0.00922648	-0.0100251	-0.00579439	-0.00887511
Mesophyll_3	NLRScore	Mock_Col0	A2_3hpi_Col0	1217	541	280928	8.95e-07	8.95e-07	****	-0.00563541	-0.0067456	0.000525157	-0.00299722
Mesophyll_3	NLRScore	Mock_Col0	A2_5hpi_Col0	1217	1252	511535	2.34e-45	7.02e-45	****	-0.00563541	-0.0067456	0.00554759	0.00322589
Mesophyll_3	NLRScore	A2_3hpi_Col0	A2_5hpi_Col0	541	1252	284793	8.62e-08	1.29e-07	****	0.000525157	-0.00299722	0.00554759	0.00322589
Mesophyll_4	NLRScore	Mock_Col0	A2_3hpi_Col0	1078	1085	583808	0.945	0.945	ns	0.0190104	0.0184906	0.0190648	0.0184533
Mesophyll_4	NLRScore	Mock_Col0	A2_5hpi_Col0	1078	1104	618114	0.117	0.176	ns	0.0190104	0.0184906	0.0173826	0.0158087
Mesophyll_4	NLRScore	A2_3hpi_Col0	A2_5hpi_Col0	1085	1104	626923	0.058	0.175	ns	0.0190648	0.0184533	0.0173826	0.0158087
Mesophyll_5	NLRScore	Mock_Col0	A2_3hpi_Col0	992	1012	346287	2.82e-33	4.23e-33	****	0.0121033	0.0071285	0.0259835	0.0241698
Mesophyll_5	NLRScore	Mock_Col0	A2_5hpi_Col0	992	859	279064	1.29e-37	3.87e-37	****	0.0121033	0.0071285	0.0269333	0.0244761
Mesophyll_5	NLRScore	A2_3hpi_Col0	A2_5hpi_Col0	1012	859	426445	0.481	0.481	ns	0.0259835	0.0241698	0.0269333	0.0244761
Mesophyll_6	NLRScore	Mock_Col0	A2_3hpi_Col0	1123	903	326537	2.88e-43	8.64e-43	****	-0.0106917	-0.0124269	-0.00125874	-0.0020506
Mesophyll_6	NLRScore	Mock_Col0	A2_5hpi_Col0	1123	1255	496381	1.21e-35	1.82e-35	****	-0.0106917	-0.0124269	-0.00363332	-0.00507369
Mesophyll_6	NLRScore	A2_3hpi_Col0	A2_5hpi_Col0	903	1255	616416	0.00049	0.00049	***	-0.00125874	-0.0020506	-0.00363332	-0.00507369
Mesophyll_7	NLRScore	Mock_Col0	A2_3hpi_Col0	801	1039	259058	6.35e-44	9.52e-44	****	-0.00871248	-0.0097175	0.00119724	0.000366187
Mesophyll_7	NLRScore	Mock_Col0	A2_5hpi_Col0	801	1206	298769	1.39e-47	4.17e-47	****	-0.00871248	-0.0097175	0.00101496	0.00047245
Mesophyll_7	NLRScore	A2_3hpi_Col0	A2_5hpi_Col0	1039	1206	633760	0.636	0.636	ns	0.00119724	0.000366187	0.00101496	0.00047245
Mesophyll_8	NLRScore	Mock_Col0	A2_3hpi_Col0	852	456	142101	1.13e-15	3.39e-15	****	-0.0046263	-0.00759379	0.00617207	0.00214435
Mesophyll_8	NLRScore	Mock_Col0	A2_5hpi_Col0	852	761	251644	7.97e-15	1.2e-14	****	-0.0046263	-0.00759379	0.00355379	0.000746062
Mesophyll_8	NLRScore	A2_3hpi_Col0	A2_5hpi_Col0	456	761	180830	0.217	0.217	ns	0.00617207	0.00214435	0.00355379	0.000746062
Mesophyll_9	NLRScore	Mock_Col0	A2_3hpi_Col0	939	489	186445	5.41e-09	8.12e-09	****	-0.0105672	-0.0127995	-0.0051291	-0.00745658
Mesophyll_9	NLRScore	Mock_Col0	A2_5hpi_Col0	939	679	257217	3.16e-11	9.48e-11	****	-0.0105672	-0.0127995	-0.00468145	-0.00756206
Mesophyll_9	NLRScore	A2_3hpi_Col0	A2_5hpi_Col0	489	679	165236	0.891	0.891	ns	-0.0051291	-0.00745658	-0.00468145	-0.00756206
Mesophyll_10	NLRScore	Mock_Col0	A2_3hpi_Col0	904	522	142897	2.01e-35	3.02e-35	****	-0.0148235	-0.0157416	-0.000644975	-0.00513883
Mesophyll_10	NLRScore	Mock_Col0	A2_5hpi_Col0	904	570	82345	1.61e-107	4.83e-107	****	-0.0148235	-0.0157416	0.0117501	0.00821415
Mesophyll_10	NLRScore	A2_3hpi_Col0	A2_5hpi_Col0	522	570	100935	3.98e-20	3.98e-20	****	-0.000644975	-0.00513883	0.0117501	0.00821415
Mesophyll_11	NLRScore	Mock_Col0	A2_3hpi_Col0	850	451	137154	2.82e-17	4.23e-17	****	-0.0176008	-0.0174596	-0.00901567	-0.0112633
Mesophyll_11	NLRScore	Mock_Col0	A2_5hpi_Col0	850	366	100468	1.06e-22	3.18e-22	****	-0.0176008	-0.0174596	-0.00558847	-0.00582354
Mesophyll_11	NLRScore	A2_3hpi_Col0	A2_5hpi_Col0	451	366	74198	0.013	0.013	*	-0.00901567	-0.0112633	-0.00558847	-0.00582354
Mesophyll_12	NLRScore	Mock_Col0	A2_3hpi_Col0	650	360	95186	8.98e-07	1.35e-06	****	-0.0169209	-0.0168341	-0.0110809	-0.0136074
Mesophyll_12	NLRScore	Mock_Col0	A2_5hpi_Col0	650	465	115843	2.84e-11	8.52e-11	****	-0.0169209	-0.0168341	-0.00913229	-0.0100383
Mesophyll_12	NLRScore	A2_3hpi_Col0	A2_5hpi_Col0	360	465	78863	0.154	0.154	ns	-0.0110809	-0.0136074	-0.00913229	-0.0100383
Mesophyll_13	NLRScore	Mock_Col0	A2_3hpi_Col0	547	280	48229	2.76e-18	4.14e-18	****	-0.0204719	-0.021616	-0.00920911	-0.0109511
Mesophyll_13	NLRScore	Mock_Col0	A2_5hpi_Col0	547	315	32413	1.29e-52	3.87e-52	****	-0.0204719	-0.021616	0.00625811	0.00438453
Mesophyll_13	NLRScore	A2_3hpi_Col0	A2_5hpi_Col0	280	315	28690	1.81e-13	1.81e-13	****	-0.00920911	-0.0109511	0.00625811	0.00438453
Mesophyll_14	NLRScore	Mock_Col0	A2_3hpi_Col0	648	481	104629	3.28e-21	4.92e-21	****	-0.00502559	-0.0105222	0.00914558	0.00181789
Mesophyll_14	NLRScore	Mock_Col0	A2_5hpi_Col0	648	328	44015	1.23e-50	3.69e-50	****	-0.00502559	-0.0105222	0.0208821	0.0161872
Mesophyll_14	NLRScore	A2_3hpi_Col0	A2_5hpi_Col0	481	328	55586	9.39e-13	9.39e-13	****	0.00914558	0.00181789	0.0208821	0.0161872
Mesophyll_15	NLRScore	Mock_Col0	A2_3hpi_Col0	301	209	16966	8.61e-19	2.58e-18	****	-0.0129009	-0.0137711	-0.00180521	-0.00254225
Mesophyll_15	NLRScore	Mock_Col0	A2_5hpi_Col0	301	180	16501	7.09e-13	1.06e-12	****	-0.0129009	-0.0137711	-0.00189219	-0.00333319
Mesophyll_15	NLRScore	A2_3hpi_Col0	A2_5hpi_Col0	209	180	19723	0.409	0.409	ns	-0.00180521	-0.00254225	-0.00189219	-0.00333319
Mesophyll_16	NLRScore	Mock_Col0	A2_3hpi_Col0	93	189	5206	2.64e-08	3.96e-08	****	-0.00702969	-0.0069873	0.00450123	0.00317446
Mesophyll_16	NLRScore	Mock_Col0	A2_5hpi_Col0	93	192	4436	5.78e-12	1.73e-11	****	-0.00702969	-0.0069873	0.0069715	0.0041648
Mesophyll_16	NLRScore	A2_3hpi_Col0	A2_5hpi_Col0	189	192	16766	0.2	0.2	ns	0.00450123	0.00317446	0.0069715	0.0041648
Mesophyll_17	NLRScore	Mock_Col0	A2_3hpi_Col0	148	105	5472	6.18e-05	9.27e-05	****	-0.0124183	-0.0142739	-0.0045402	-0.00741284
Mesophyll_17	NLRScore	Mock_Col0	A2_5hpi_Col0	148	149	5144	1.9e-15	5.7e-15	****	-0.0124183	-0.0142739	0.00159047	0.0013326
Mesophyll_17	NLRScore	A2_3hpi_Col0	A2_5hpi_Col0	105	149	6053	0.002	0.002	**	-0.0045402	-0.00741284	0.00159047	0.0013326
Companion cells	NLRScore	Mock_Col0	A2_3hpi_Col0	182	77	6075	0.091	0.091	ns	-0.0142735	-0.0130614	-0.0102866	-0.00893903
Companion cells	NLRScore	Mock_Col0	A2_5hpi_Col0	182	90	5836	0.000116	0.000348	***	-0.0142735	-0.0130614	-0.00551779	-0.00353664
Companion cells	NLRScore	A2_3hpi_Col0	A2_5hpi_Col0	77	90	2895	0.068	0.091	ns	-0.0102866	-0.00893903	-0.00551779	-0.00353664
Phloem	NLRScore	Mock_Col0	A2_3hpi_Col0	592	259	56734	1.54e-09	2.31e-09	****	-0.0184663	-0.0180061	-0.0108114	-0.0113793
Phloem	NLRScore	Mock_Col0	A2_5hpi_Col0	592	242	45060	3.9e-17	1.17e-16	****	-0.0184663	-0.0180061	-0.00666749	-0.00645968
Phloem	NLRScore	A2_3hpi_Col0	A2_5hpi_Col0	259	242	27159	0.01	0.01	**	-0.0108114	-0.0113793	-0.00666749	-0.00645968
Phloem parenchyma	NLRScore	Mock_Col0	A2_3hpi_Col0	469	249	45948	2.56e-06	7.68e-06	****	-0.0167337	-0.0164235	-0.0110305	-0.0118869
Phloem parenchyma	NLRScore	Mock_Col0	A2_5hpi_Col0	469	257	55074	0.055	0.055	ns	-0.0167337	-0.0164235	-0.0132488	-0.0147943
Phloem parenchyma	NLRScore	A2_3hpi_Col0	A2_5hpi_Col0	249	257	35267	0.047	0.055	ns	-0.0110305	-0.0118869	-0.0132488	-0.0147943
Procambium to phloem	NLRScore	Mock_Col0	A2_3hpi_Col0	298	103	14941	0.689	0.689	ns	-0.0174437	-0.0171423	-0.0159969	-0.0164698
Procambium to phloem	NLRScore	Mock_Col0	A2_5hpi_Col0	298	129	25757	2.39e-08	7.17e-08	****	-0.0174437	-0.0171423	-0.0241569	-0.0256271
Procambium to phloem	NLRScore	A2_3hpi_Col0	A2_5hpi_Col0	103	129	9070	1.79e-06	2.68e-06	****	-0.0159969	-0.0164698	-0.0241569	-0.0256271
Xylem	NLRScore	Mock_Col0	A2_3hpi_Col0	244	142	13842	0.000989	0.003	**	-0.0180008	-0.0160231	-0.0125202	-0.0109749
Xylem	NLRScore	Mock_Col0	A2_5hpi_Col0	244	197	21887	0.107	0.16	ns	-0.0180008	-0.0160231	-0.0145421	-0.0145998
Xylem	NLRScore	A2_3hpi_Col0	A2_5hpi_Col0	142	197	15231	0.162	0.162	ns	-0.0125202	-0.0109749	-0.0145421	-0.0145998
Xylem lineage	NLRScore	Mock_Col0	A2_3hpi_Col0	790	283	102236	0.033	0.098	ns	-0.017236	-0.0168666	-0.01435	-0.0156785
Xylem lineage	NLRScore	Mock_Col0	A2_5hpi_Col0	790	341	131937	0.584	0.584	ns	-0.017236	-0.0168666	-0.015469	-0.0172112
Xylem lineage	NLRScore	A2_3hpi_Col0	A2_5hpi_Col0	283	341	51290	0.175	0.262	ns	-0.01435	-0.0156785	-0.015469	-0.0172112
Epidermis	NLRScore	Mock_Col0	A2_3hpi_Col0	669	383	100779	8.19e-09	1.23e-08	****	-0.0118867	-0.0134011	-0.00424818	-0.00865304
Epidermis	NLRScore	Mock_Col0	A2_5hpi_Col0	669	354	73620	2.19e-23	6.57e-23	****	-0.0118867	-0.0134011	0.00259859	-0.00213697
Epidermis	NLRScore	A2_3hpi_Col0	A2_5hpi_Col0	383	354	56353	7.47e-05	7.47e-05	****	-0.00424818	-0.00865304	0.00259859	-0.00213697
Guard cells	NLRScore	Mock_Col0	A2_3hpi_Col0	320	218	23758	3.32e-10	9.96e-10	****	-0.0199707	-0.0185823	-0.0102796	-0.0103639
Guard cells	NLRScore	Mock_Col0	A2_5hpi_Col0	320	468	68539	0.043	0.043	*	-0.0199707	-0.0185823	-0.0171027	-0.0177698
Guard cells	NLRScore	A2_3hpi_Col0	A2_5hpi_Col0	218	468	62869	9.3e-07	1.4e-06	****	-0.0102796	-0.0103639	-0.0171027	-0.0177698
Early stomatal lineage	NLRScore	Mock_Col0	A2_3hpi_Col0	91	19	817	0.71	0.71	ns	-0.0219734	-0.0213463	-0.0218157	-0.017808
Early stomatal lineage	NLRScore	Mock_Col0	A2_5hpi_Col0	91	29	1682	0.026	0.08	ns	-0.0219734	-0.0213463	-0.0285137	-0.0301744
Early stomatal lineage	NLRScore	A2_3hpi_Col0	A2_5hpi_Col0	19	29	349	0.125	0.188	ns	-0.0218157	-0.017808	-0.0285137	-0.0301744
